# A SARS-CoV-2-Human Protein-Protein Interaction Map Reveals Drug Targets and Potential Drug-Repurposing

**DOI:** 10.1101/2020.03.22.002386

**Authors:** David E. Gordon, Gwendolyn M. Jang, Mehdi Bouhaddou, Jiewei Xu, Kirsten Obernier, Matthew J. O’Meara, Jeffrey Z. Guo, Danielle L. Swaney, Tia A. Tummino, Ruth Huettenhain, Robyn M. Kaake, Alicia L. Richards, Beril Tutuncuoglu, Helene Foussard, Jyoti Batra, Kelsey Haas, Maya Modak, Minkyu Kim, Paige Haas, Benjamin J. Polacco, Hannes Braberg, Jacqueline M. Fabius, Manon Eckhardt, Margaret Soucheray, Melanie J. Bennett, Merve Cakir, Michael J. McGregor, Qiongyu Li, Zun Zar Chi Naing, Yuan Zhou, Shiming Peng, Ilsa T. Kirby, James E. Melnyk, John S. Chorba, Kevin Lou, Shizhong A. Dai, Wenqi Shen, Ying Shi, Ziyang Zhang, Inigo Barrio-Hernandez, Danish Memon, Claudia Hernandez-Armenta, Christopher J.P. Mathy, Tina Perica, Kala B. Pilla, Sai J. Ganesan, Daniel J. Saltzberg, Rakesh Ramachandran, Xi Liu, Sara B. Rosenthal, Lorenzo Calviello, Srivats Venkataramanan, Jose Liboy-Lugo, Yizhu Lin, Stephanie A. Wankowicz, Markus Bohn, Phillip P. Sharp, Raphael Trenker, Janet M. Young, Devin A. Cavero, Joseph Hiatt, Theodore L. Roth, Ujjwal Rathore, Advait Subramanian, Julia Noack, Mathieu Hubert, Ferdinand Roesch, Thomas Vallet, Björn Meyer, Kris M. White, Lisa Miorin, Oren S. Rosenberg, Kliment A Verba, David Agard, Melanie Ott, Michael Emerman, Davide Ruggero, Adolfo García-Sastre, Natalia Jura, Mark von Zastrow, Jack Taunton, Alan Ashworth, Olivier Schwartz, Marco Vignuzzi, Christophe d’Enfert, Shaeri Mukherjee, Matt Jacobson, Harmit S. Malik, Danica G. Fujimori, Trey Ideker, Charles S. Craik, Stephen Floor, James S. Fraser, John Gross, Andrej Sali, Tanja Kortemme, Pedro Beltrao, Kevan Shokat, Brian K. Shoichet, Nevan J. Krogan

## Abstract

An outbreak of the novel coronavirus SARS-CoV-2, the causative agent of COVID-19 respiratory disease, has infected over 290,000 people since the end of 2019, killed over 12,000, and caused worldwide social and economic disruption^1,2^. There are currently no antiviral drugs with proven efficacy nor are there vaccines for its prevention. Unfortunately, the scientific community has little knowledge of the molecular details of SARS-CoV-2 infection. To illuminate this, we cloned, tagged and expressed 26 of the 29 viral proteins in human cells and identified the human proteins physically associated with each using affinity-purification mass spectrometry (AP-MS), which identified 332 high confidence SARS-CoV-2-human protein-protein interactions (PPIs). Among these, we identify 67 druggable human proteins or host factors targeted by 69 existing FDA-approved drugs, drugs in clinical trials and/or preclinical compounds, that we are currently evaluating for efficacy in live SARS-CoV-2 infection assays. The identification of host dependency factors mediating virus infection may provide key insights into effective molecular targets for developing broadly acting antiviral therapeutics against SARS-CoV-2 and other deadly coronavirus strains.
