## Supplementary Table 3 for "A SARS-CoV-2-Human Protein-Protein Interaction Map Reveals Drug Targets and Potential Drug-Repurposing"

### Sheet: Sheet1
Compound Name	Human Gene	Viral Bait	Drug Status	Activity Type	Activity (nM)	Reference (PMID or DOI)	Smiles	ZINC_ID	Purchase Notes
AC-55541	F2RL1	Orf9c	Pre-clinical	PAR agonist	pEC50 = 6.7	18720984	Brc1cccc(c1)C(=NNC(=O)C(c1n[nH]c(=O)c2c1cccc2)NC(=O)c1ccccc1)C	ZINC13302309	Cayman Chemicals 17736
Apicidin	HDAC2	Nsp5	Pre-clinical	HDAC inhibitor	IC50 = 120	17868033	CCC(=O)CCCCC[C@@H]1NC(=O)[C@H]2CCCCN2C(=O)[C@H]([C@@H](C)CC)NC(=O)[C@H](Cc2cn(OC)c3ccccc23)NC1=O	ZINC17654900	Cayman Chemicals 10575
AZ3451	F2RL1	Orf9c	Pre-clinical	PAR2 negative allosteric modulator	pKD = 15	28445455	N#Cc1ccc(cc1)NC(=O)c1ccc2c(c1)nc(n2C(C1CCCCC1)C)c1cc2OCOc2cc1Br	ZINC914431341	Cayman Chemicals 29671
AZ8838	F2RL1	Orf9c	Pre-clinical	PAR antagonist	IC50 = 344	28445455	CCCc1cc(F)ccc1C(c1ncc[nH]1)O	ZINC914431265	Aobious AOB37172
Bafilomycin A1	ATP6AP1 ATP6V1A	Nsp6 M	Pre-clinical	ATPase inhibitor	IC50 = 100	9572882	CO/C1=C\C(C)=C\[C@@H](C)[C@@H](O)[C@@H](C)C/C(C)=C/C=C/[C@H](OC)[C@@H]([C@@H](C)[C@@H](O)[C@H](C)[C@@]2(O)C[C@@H](O)[C@H](C)[C@@H](C(C)C)O2)OC1=O	ZINC000169647947	Cayman Chemicals 11038
CCT 365623	LOX	Orf8	Pre-clinical	LOXL2 inhibitor	IC50 = 1500	31070916	CS(C1=CC(S(C2=CC=C(CN)S2)(=O)=O)=CC(C3=CC=CC=C3)=C1)(=O)=O	ZINC1776011385	Aobious AOB37362
Daunorubicin	ABCC1	Orf9c	Approved (Cancer)	Topoisomerase inhibitor	Ki = 70	9647783	C[C@H]1[C@H]([C@H](C[C@@H](O1)O[C@H]2C[C@@](Cc3c2c(c4c(c3O)C(=O)c5cccc(c5C4=O)OC)O)(C(=O)C)O)N)O	ZINC3917708	Cayman Chemicals 14159
E-52862	SIGMAR1	Nsp6	Clinical Trial	Sigma 1 antagonist	IC50 = 17	22784008	CC1=CC(OCCN2CCOCC2)=NN1C3=CC(C=CC=C4)=C4C=C3	ZINC95000617	Cayman Chemicals 16279
Entacapone	COMT	Nsp7	Approved (Parkinson's disease)	COMT inhibitor	IC50 = 151	1407012 9681662	[O-][N+](=O)c1cc(\C=C(/C#N)C(=O)N(CC)CC)cc(O)c1O	ZINC35342787	Sellekchem S3147
GB110	F2RL1	Orf9c	Pre-clinical	PAR2 agonist	EC50 = 280	20873792	NCC1CCN(CC1)C(=O)c1cccc(c1)CNC(=O)C(C(CC)C)NC(=O)C(NC(=O)c1ccno1)CC1CCCCC1	ZINC64527010	Medchem Express HY-120528A
H-89	PRKACA	Nsp13	Pre-clinical	Protein kinase A inhibitor	KD = 48	2156866	O=S(=O)(NCCNC/C=C/c1ccc(Br)cc1)c1cccc2cnccc12	ZINC2043204	Cayman Chemicals 10010556
Haloperidol	SIGMAR1/TMEM97	Nsp6 Orf9c	Approved (CNS diseases)	Sigma 1/2 modulator	Ki = 2-12	7925616	O=C(CCCN1CCC(O)(c2ccc(Cl)cc2)CC1)c1ccc(F)cc1	ZINC537822	Cayman Chemicals 12014
Indomethacin	PTGES2	Nsp7	Approved (Inflammation, Pain)	Prostaglandin E2 synthase inhibitor	IC50 = 750	5284360	COc1ccc2c(c1)c(CC(=O)O)c(C)n2C(=O)c1ccc(Cl)cc1	ZINC601283	Cayman Chemicals 70270
JQ1	BRD2/4	E	Pre-clinical	BRD inhibitor	IC50 = 4-120	24391744	Cc1sc2c(c1C)C(c1ccc(Cl)cc1)=N[C@@H](CC(=O)OC(C)(C)C)c1nnc(C)n1-2	ZINC57318556	Cayman Chemicals 11187
Loratadine	SLC6A15	Nsp6	Approved (Antihistamine)	Histamine 1 receptor antagonist	IC50 = 4000	25318072	O=C(OCC)N4CC/C(=C2/c1ccc(Cl)cc1CCc3cccnc23)CC4	ZINC537931	Cayman Chemicals 15625
Merimepodib	IMPDH2	Nsp14	Clinical Trial	IMPDH inhibitor	Ki = 10	10878288	COc1cc(NC(=O)Nc2cccc(CNC(=O)O[C@H]3CCOC3)c2)ccc1-c1cnco1	ZINC3975663	Cayman Chemicals 29351
Metformin	NDUFs	Nsp7/Orf9c	Approved (Diabetes)	MRC 1 inhibitor (indirect)	na	24843020	CN(C)C(=N)N=C(N)N	ZINC12859773	Cayman Chemicals 13118
Midostaurin	MARK2/3	Orf9b	Approved (Cancer)	Multi-targeted protein kinase inhibitor	KD = 100, 23	18183025	C[C@@]12[C@@H]([C@@H](C[C@@H](O1)N3C4=CC=CC=C4C5=C6C(=C7C8=CC=CC=C8N2C7=C53)CNC6=O)N(C)C(=O)C9=CC=CC=C9)OC	ZINC100013130	Cayman Chemicals 10459
Migalastat	GLA	Nsp14	Approved (Fabry disease)	a-Gal inhibitor	IC50 = 40	10866822	OC[C@H]1NC[C@H](O)[C@@H](O)[C@H]1O	ZINC1636704	Cayman Chemicals 17179
Mycophenolic acid	IMPDH2	Nsp14	Approved (Organ rejection)	IMPDH inhibitor	IC50 = 20	5799033	COc1c(C/C=C(/CCC(=O)O)\C)c(O)c2c(c1C)COC2=O	ZINC000000001758	Cayman Chemicals 21716
PB28	SIGMAR1/TMEM97	Nsp6/Orf9c	Pre-clinical	Sigma 1/2 modulator	IC50 = 15	16891467	COC1=CC=CC2=C1CCCC2CCCN3CCN(CC3)C4CCCCC4	ZINC22931094	Tocris 2562
PD-144418	SIGMAR1	Nsp6	Pre-clinical	Sigma 1 antagonist	Ki = 0.8	9144641	O=C(O)C(O)=O.CCCN1CC(C2=CC(C3=CC=C(C)C=C3)=NO2)=CCC1		Tocris 2606
Ponatinib	RIPK1	Nsp12	Approved (Cancer)	RIPK1 inhibitor	IC50 = 12	25801024	CN1CCN(CC1)Cc1ccc(cc1C(F)(F)F)NC(=O)c1ccc(c(c1)C#Cc1cnc2n1nccc2)C	ZINC000036701290	Cayman Chemicals 11494
Ribavirin	IMPDH2	Nsp14	Approved (Viral infection)	IMPDH inhibitor	IC50 = 100-250	22555152	NC(=O)c1ncn([C@@H]2O[C@H](CO)[C@@H](O)[C@H]2O)n1	ZINC1035331	Cayman Chemicals 16757
RS-PPCC	SIGMAR1	Nsp6	Pre-clinical	Sigma 1 agonist	Ki = 1.5	17328523	Cc1ccc(cc1)C2(CC2CN3CCC(CC3)(c4ccccc4)O)C(=O)OC	ZINC28635556	Tocris 3870
Ruxolitinib	MARK2/3	Orf9b	Approved (Myelofibrosis)	Multi-targeted protein kinase inhibitor	MARK1 KD = 660 MARK3 KD > 10000	22037378	C1CCC(C1)C(CC#N)N2C=C(C=N2)C3=C4C=CNC4=NC=N3	ZINC43207851	Cayman Chemicals 11609
RVX-208	BRD2/4	E	Clinical Trial	BRD2/4 inhibitor	IC50 = 50-1800	24391744	CC1=CC(=CC(=C1OCCO)C)C2=NC3=C(C(=CC(=C3)OC)OC)C(=O)N2	ZINC43199551	Cayman Chemicals 16424
S-verapamil	ABCC1	Orf9c	Approved (Hypertension)	Calcium channel, drug efflux transporter inhibitior	Ki = 113	17646169	N#CC(c1cc(OC)c(OC)cc1)(CCCN(CCc2ccc(OC)c(OC)c2)C)C(C)C	ZINC3812888	Cayman Chemicals 14288
Silmitasertib	CSNK2A2/CSNK2B	N	Approved (Cancer)	CK2 inhibitor	IC50 = 1	21159648 21174434	O=C(O)c1ccc2c(c1)nc(Nc1cccc(Cl)c1)c1ccncc12	ZINC58638454	Cayman Chemicals 16779
TMCB	CSNK2A2	N	Pre-clinical	Multi-targeted protein kinase inhibitor	Ki = 21	22115617	CN(C)c1nc2c(Br)c(Br)c(Br)c(Br)c2n1CC(=O)O	ZINC000058638742	Tocris 3675
UCPH-101	SLC1A3	M	Pre-clinical	EAAT1 inhibitor	IC50 = 660	19161278	COc1ccc(cc1)C1C2=C(OC(=C1C#N)N)CC(CC2=O)c1cccc2c1cccc2	ZINC000040914195	Cayman Chemicals 21460
Valproic Acid	HDAC2	Nsp5	Approved (CNS disease, Cancer)	HDAC2 inhibitor	Ki = 62,000	11742974 12840003 21874153	O=C(O)C(CCC)CCC	ZINC3008621	Cayman Chemicals 13033
XL413	DNMT1	Orf8	Clinical Trial	CDC7 inhibitor	IC50 = 3.4	22560567	Oc1nc([C@@H]2CCCN2)nc2c1oc1ccc(Cl)cc12	ZINC84668615	Selleckchem S7547
ZINC1775962367	DCTPP1	Orf9b	Pre-clinical	dCTPase inhibitor	IC50 = 47	26771665	CC1=NC2=C([N+]([O-])=O)C(Cl)=C(C=C2N1CC3=CC=C([B-]45OC(C[N+](CC(O5)=O)4C)=O)C=C3)Cl	ZINC1775962367	Tocris 6522
ZINC4326719	DCTPP1	Orf9b	Pre-clinical	DCTPP1 inhibitor	IC50 = 19	28145708	COc1ccc(-c2nn3c(-c4ccco4)nnc3s2)cc1OC	ZINC4326719	Specs AQ-386/41329018
ZINC4511851	DCTPP1	Orf9b	Pre-clinical	dCTPase inhibitor	IC50 = 20	28655422	COc1ccc(-c2nn3c(-c4cccs4)nnc3s2)cc1OC	ZINC4511851	Specs AK-245/11130013
ZINC95559591	MARK3/TBK1	Orf9b Nsp13	Pre-clinical	Multi-targeted protein kinase inhibitor	MARK3 IC50 = 12 TBK1 IC50 = 6	23099093	O=C(C1CCC1)NCCCNc1nc(ncc1C1CC1)Nc1ccc(cc1)N1CCOCC1	ZINC95559591	MolPort-042-624-523
