## Supplementary Table 4 for "A SARS-CoV-2-Human Protein-Protein Interaction Map Reveals Drug Targets and Potential Drug-Repurposing"

### Sheet: Sheet1
Compound Name	Human Gene	Viral Bait	Drug Status	Activity Description	Activity Description	Reference	Smiles	ZINC_ID	Purchase notes
4E2RCat	Translation		Pre-clinical	eIF4E/G PPI inhibitor	IC50 = 13500	21507972	O=C(O)C1=CC(C2=CC=C(/C=C(SC(N3CC4=CC=CC=C4)=S)/C3=O)O2)=CC=C1Cl	ZINC7018722	MedChemExpress 432499-63-3
ABBV-744	BRD2/4	E	Clinical Trial	BRD inhibitor	Kd = 2.1	31969702	CCNC(=O)C1=CC2=C([NH]1)C(=O)N(C)C=C2C3=C(OC4=C(C)C=C(F)C=C4C)C=CC(=C3)C(C)(C)O	ZINC1250228389	Sellekchem S8723
Camostat	Cell Entry		Approved (Pancreatitis)	Serine protease 1 inhibitor	IC50 < 1000	10.1101/2020.01.31.929042 22496216	CN(C)C(=O)COC(=O)Cc1ccc(OC(=O)c2ccc(N=C(N)N)cc2)cc1	ZINC3871842	Cayman Chemicals 16018
Captopril	Cell Entry		Approved (Hypertension)	ACE inhibitor	Ki = 3	9187274	O=C(O)[C@H]1N(C(=O)[C@H](C)CS)CCC1	ZINC57001	Cayman Chemicals 15313
CB5083	VCP	Orf10	Clinical Trial	p97 inhibitor	IC50 = 11	26565666	CC1=CC2=C(C=CC=C2C(N)=O)[N]1C3=NC4=C(COCC4)C(=N3)NCC5=CC=CC=C5	ZINC208076131	Sellekchem S8101
Chloramphenicol	Mitochondrial Ribosome		Approved (Bacterial infection)	mitochondrial ribosome inhibitor	IC50 = 7400	23148581	C1=CC(=CC=C1[C@H]([C@@H](CO)NC(=O)C(Cl)Cl)O)[N+](=O)[O-]	ZINC113382	Sellekchem S1677
Chloroquine	SIGMAR1	Nsp6	Approved (Malaria)	Sigma 1 binder	Ki = 100	30042674	CCN(CC)CCC[C@H](C)Nc1ccnc2cc(Cl)ccc12	ZINC19144231
Compound 10	Viral Transcription		Pre-clinical	PI4K-IIIß inhibitor	IC50 = 3.4	26885694	CC1=C(SC(NC(C(C)(C)C)=O)=N1)C2=CC=C(OC)C(S(NC3=CC=C(O)C=C3)(=O)=O)=C2		custom
Compound 2	Viral Transcription		Pre-clinical	Cyclophilin inhibitor	Kd = 24	30074795	O=C([C@@H]1CCCN(C([C@H](C)NC([C@H](C(C)C)N2)=O)=O)N1)O[C@H](CCNC(OC(C)(C)C)=O)C3=CC=CC(/C=C/CC[C@@H](OC)[C@@H](C)C2=O)=C3		custom
CPI-0610	BRD2/4	E	Clinical Trial	BRD inhibitor	BRD2 IC50 = 25 BRD4 IC50 = 18	26815195	CC1=NOC2=C1C3=CC=CC=C3C(=N[C@H]2CC(=O)N)C4=CC=C(C=C4)Cl	ZINC200480149	Abcam ab230374
Dabrafenib	NEK9	Nsp9	Approved (Cancer)	NEK9 nhibitor	IC50 = 1	29112787	CC(C)(C1=NC(C2=C(F)C(NS(=O)(C3=C(F)C=CC=C3F)=O)=CC=C2)=C(C4=NC(N)=NC=C4)S1)C	ZINC68153186	Sellekchem S2807
DBeQ	VCP	Orf10	Pre-clinical	p97 inhibitor	Ki = 3200	21383145	C(NC1=NC2=CC=CC=C2C(=N1)NCC3=CC=CC=C3)C4=CC=CC=C4	ZINC39389	Sellekchem S7199
dBET6	BRD2/4	E	Pre-clinical	Degrades BRD proteins	IC50 < 10000	29764999	CC1=C(C)C2=C(S1)[N]3C(=NN=C3C(CC(=O)NCCCCCCCCNC(=O)COC4=CC=CC5=C4C(=O)N(C6CCC		Sellekchem S8762
IHVR-19029	ER Protein Processing		Clinical Trial	antiviral activity	IC50 = 1200	29253498 28197304	O[C@H]1[C@H](O)[C@@H](O)CN(CCCCCCN(C2CCCCC2)C(NC(C)(C)C)=O)[C@@H]1CO		ProbeChem PC-35010
Linezolid	Mitochondrial Ribosome		Approved (Bacterial infection)	mitochondrial ribosome inhibitor	IC50 = 16000	16127068	CC(=O)NC[C@H]1CN(c2ccc(N3CCOCC3)c(F)c2)C(=O)O1	ZINC2008866	Sellekchem S1408
Lisinopril	Cell Entry		Approved (Hypertension)	ACE inhibitor	Ki = 0.27	12540854	NCCCC[C@H](N[C@@H](CCc1ccccc1)C(=O)O)C(=O)N1CCC[C@H]1C(=O)O	ZINC3812863	Cayman Chemicals 16833
Minoxidil	PLOD1/2	Orf8	Approved (Hair loss)	PLOD inhibitor	indirect mechanism	30481795	Nc1cc(nc(N)[n+]1[O-])N2CCCCC2	ZINC1735	Sigma 83701-22-8
ML240	VCP	Orf10	Pre-clinical	p97 inhibitor	IC50 = 100	23316025	NC1=NC2=C(C=CC=C2)N1C3=NC4=C(OC)C=CC=C4C(NCC5=CC=CC=C5)=N3	ZINC96021026	Sigma 1346527-98-7
MZ1	BRD2/4	E	Pre-clinical	Degrades BRD proteins	Kd = 120-228	26035625	CC1=C(C2=C(N3C(C)=NN=C3[C@@H](N=C2C4=CC=C(C=C4)Cl)CC(NCCOCCOCCOCC(N[C@@H](C(C)(C)C)C(N5C[C@@H](C[C@H]5C(NCC6=CC=C(C7=C(N=CS7)C)C=C6)=O)O)=O)=O)=O)S1)C		Tocris 6154
Nafamostat	Cell Entry		Approved (Anticoagulant)	Serine protease 1 inhibitor	IC50 = 100	10.1101/2020.01.31.929042 10.1128/AAC.01043-16	C1=CC(=CC=C1C(=O)OC2=CC3=C(C=C2)C=C(C=C3)C(=N)N)N=C(N)N	ZINC3874467	Cayman Chemicals 14837
Pevonedistat	CUL2	Orf10	Clinical Trial	NEDD8-activating enzyme inhibitor	IC50 = 4.7	19360080	O[C@@H](C1)[C@H](COS(=O)(N)=O)C[C@H]1N(C2=NC=N3)C=CC2=C3N[C@@H]4C5=CC=CC=C5CC4	ZINC58660702	Sellekchem S7109
PS3061	ER Protein Processing		Pre-clinical	Sec61 inhibitor	IC50 = 20-500	30550790	CC(C)C[C@@H]1NC(=O)[C@@H](CCC#N)OC(=O)[C@H](C)N(C)C(=O)[C@H](CC(C)C)NC(=O)[C@H](CC2=CN(CC3=CC=C(Br)C=C3)C3=C2C=CC=C3)N(C)C(=O)[C@H](CC(C)C)NC(=O)[C@H](CC(C)C)N(C)C1=O		custom
Rapamycin (Sirolimus)	LARP1 FKBP15 FKBP7/10	N Nsp2 Orf8	Approved (Organ rejection)	mTOR inhibitor	IC50 =2.0	https://doi.org/10.1101/491274 15896331	COC1CC(CCC1O)CC(C)C2CC(=O)C(C)\C=C(/C)C(O)C(OC)C(=O)C(C)CC(C)/C=C/C=C/C=C(C)/C(CC3CCC(C)C(O)(O3)C(=O)C(=O)N4CCCCC4C(=O)O2)OC	ZINC169289388	Sellekchem S1039
Sanglifehrin A	IMPDH2	Nsp14	Pre-clinical	PPIA-IMPDH2 modulator	PPIA Kd = 0.2 IPDH2 Binding EC50 = 11.5 (with PPIA)	28076787	CC[C@H]1C[C@@H]([C@@]2([C@H]([C@H]([C@H]([C@@H](O2)C[C@@H]([C@@H](C)CC/C=C/C=C(\C)/[C@@H]3C/C=C/C=C/[C@@H]([C@@H]([C@H]([C@H](C(=O)N[C@H](C(=O)N[C@H](C(=O)N4CCC[C@H](N4)C(=O)O3)CC5=CC(=CC=C5)O)C(C)C)CCC(=O)C)O)C)O)O)C)O)C)NC1=O)C		custom
Sapanisertib (INK128/MlN128)	LARP1	N	Clinical Trial	mTOR inhibitor	IC50 = 1	https://doi.org/10.1101/491274, 21651476	CC(C)[N]1N=C(C2=CC3=C(OC(=N3)N)C=C2)C4=C(N)N=CN=C14	ZINC73069271	Sellekchem S2811
FK-506 (Tacrolimus)	FKBP7/10	Orf8	Approved (Organ rejection)	FKBP inhibitor		9806833	C[C@@H]1C[C@@H]([C@@H]2[C@H](C[C@H]([C@@](O2)(C(=O)C(=O)N3CCCC[C@H]3C(=O)O[C@@H]([C@@H]([C@H](CC(=O)[C@@H](/C=C(/C1)\C)CC=C)O)C)/C(=C/[C@@H]4CC[C@H]([C@@H](C4)OC)O)/C)O)C)OC)OC	ZINC85537027	ChemShuttle 135175
Ternatin 4 (DA3)	Translation		Pre-clinical	eEF1A inhibitor	IC50 = 71	26651998	O=C([C@H](CC(C)C)N(C([C@@H](N(C([C@H](NC([C@H](NC([C@H]1CCCCN1C([C@H](C)N2C)=O)=O)[C@@H](C(C)C)O)=O)[C@@H](C)CC)=O)C)C)=O)C)N[C@@H](C[C@@H](C)C=C)C2=O		custom
Tigecycline	Mitochondrial ribosome		Approved (Bacterial infection)	mitochondrial ribosome inhibitor	IC50 = 3300	28700943	CC(C)(C)NCC(=O)NC1=CC(=C2C[C@H]3C[C@H]4[C@@H](C(=O)C(=C([C@]4(C(=O)C3=C(C2=C1O)O)O)O)C(=O)N)N(C)C)N(C)C	ZINC14879972	Sellekchem S1403
Tomivosertib (eFT-508)	Translation		Clinical Trial	MNK1/2 inhibitor	IC50 = 2.4	29526098 30643286	CC1=C2N(C(=O)C(=C1)NC3=NC=NC(=C3)N)C4(CCCCC4)NC2=O	ZINC575623807	SellekChem S8275
Verdinexor	NUPs RAE1	Nsp4/9/Orf6	Clinical Trial	XPO1/nuclear export inhibitor	IC50 = 960	30541831	C1=CC=NC(=C1)NNC(=O)/C=C\N2C=NC(=N2)C3=CC(=CC(=C3)C(F)(F)F)C(F)(F)F	ZINC205957597	Sellekchem S7707
WDB002	CEP250	Nsp13	Clinical Trial	CEP250 inhibitor (with FKBP)	Kd = 0.29	US Patent US20170097359A1	O=C([C@]1([H])CCCCN1C2=O)O[C@@H](/C=C/C/C=C/C[C@@H](C)[C@H](O)[C@@H](C)[C@@]3([H])O[C@](C2=O)(O)[C@H](C)CC3)[C@H](CC)CC4=CC=CC=C4
Zotatifin (eFT226)	EIF4E2/H	Nsp2	Clinical Trial	EIF4a inhibitor	IC50 = 1.5	10.1158/1538-7445.AM2019-2698	N#CC1=CC=C([C@@]2(O3)[C@@](C4=C3C=C(OC)N=C4OC)(O)[C@H](O)[C@H](CN(C)C)[C@H]2C5=CC=CC=C5)C=C1		custom
